# USP37 prevents premature disassembly of stressed replisomes by TRAIP

**DOI:** 10.1101/2024.09.03.611025

**Authors:** Olga V. Kochenova, Giuseppina D’Alessandro, Domenic Pilger, Ernst Schmid, Sean L. Richards, Marcos Rios Garcia, Satpal S. Jhujh, Andrea Voigt, Vipul Gupta, Christopher J. Carnie, R. Alex Wu, Nadia Gueorguieva, Grant S. Stewart, Johannes C. Walter, Stephen P. Jackson

**Author notes:** Equal contribution (Olga V. Kochenova, Giuseppina D’Alessandro, Domenic Pilger, Ernst Schmid).

## Abstract

The E3 ubiquitin ligase TRAIP associates with the replisome and helps this molecular machine deal with replication stress. Thus, TRAIP promotes DNA inter-strand crosslink repair by triggering the disassembly of CDC45-MCM2-7-GINS (CMG) helicases that have converged on these lesions. However, disassembly of single CMGs that have stalled temporarily would be deleterious, suggesting that TRAIP must be carefully regulated. Here, we demonstrate that human cells lacking the de-ubiquitylating enzyme USP37 are hypersensitive to topoisomerase poisons and other replication stress-inducing agents. We further show that TRAIP loss rescues the hypersensitivity of *USP37* knockout cells to topoisomerase inhibitors. In *Xenopus* egg extracts depleted of USP37, TRAIP promotes premature CMG ubiquitylation and disassembly when converging replisomes stall. Finally, guided by AlphaFold-Multimer, we discovered that binding to CDC45 mediates USP37’s response to topological stress. In conclusion, we propose that USP37 protects genome stability by preventing TRAIP-dependent CMG unloading when replication stress impedes timely termination.
