## Supplementary Table 1 for "USP37 prevents premature disassembly of stressed replisomes by TRAIP"

### Sheet: Human USP37
285 Human USP37 pair predictions from predictomes.org ranked by the SPOC score
name	SPOC_score	avg_models	ipTM	pDOCKQ	PAE	pLDDT	contacts	PDBs
STAG2	0.923	0.93	0.65	0.512	2.2	89.6	284
STAG1	0.917	0.93	0.65	0.67	2.1	89.6	276
RPA2	0.907	0.8	0.42	0.375	8.3	77.6	187
CDC45	0.816	0.87	0.78	0.528	3.6	86.8	219
SMC3	0.567	0.47	0.39	0.34	12.2	75.2	326
BRIP1	0.558	0.8	0.42	0.174	11.8	73.4	120
CDT1	0.528	0.33	0.45	0.115	5.3	81.2	229
POLA2	0.509	0.5	0.56	0.326	11.8	77.4	347
TICRR	0.468	0.77	0.43	0.159	14.2	67	97
DDB1	0.46	0.33	0.44	0.391	13.7	69	100
RNF168	0.46	0.5	0.46	0.153	7.6	76.3	543
CHAF1B	0.439	0.33	0.4	0.372	13.2	72.6	140
PRIM2	0.434	0.6	0.26	0.182	9.3	71.8	17
BLM	0.42	0.33	0.35	0.103	8.2	77.8	192
MAD2L2	0.408	0.33	0.85	0.469	4.1	78.2	223
RPA3	0.401	0.37	0.34	0.161	14.4	62.5	2
CDC6	0.38	0.33	0.49	0.204	7.6	78.3	225
MCMBP	0.36	0.43	0.54	0.474	5.6	73.5	182
CDC7	0.333	0.33	0.47	0.189	9.9	73.5	128
WDHD1	0.332	0.33	0.33	0.224	13.9	77.2	59
RAD21	0.332	0.33	0.31	0.057	8.3	74	72
PDS5A	0.326	0.37	0.53	0.339	7.2	76.3	402
DSCC1	0.312	0.9	0.61	0.586	7.4	84.8	149
XRCC6	0.304	0.33	0.34	0.145	15	70.8	2
MCM4	0.304	0.33	0.29	0.112	14.2	70	30
SMC1A	0.302	0.33	0.29	0.072	12.2	75.1	149
BRCA2	0.296	0.5	0.46	0.053	8	69.7	241
TONSL	0.294	0.33	0.34	0.293	14.6	71.9	48
TP53BP1	0.285	0.6	0.46	0.186	5.5	73.6	264
NIPBL	0.283	0.33	0.29	0.433	14.4	64.1	14
RIF1	0.282	0.33	0.33	0.092	5.6	74.1	24
MMS22L	0.277	0.33	0.27	0.302	12	69.9	88
MAU2	0.261	0.4	0.62	0.512	9.5	69.2	184
ORC1	0.258	0.33	0.31	0.341	14.7	79.2	4
MCM5	0.254	0.53	0.32	0.095	13.6	70.6	161
RAD18	0.248	0.33	0.23	0.106	8.5	66.1	14
ATAD5	0.237	0.83	0.33	0.167	9.1	64.8	85
RAD52	0.232	0.87	0.38	0.171	3.3	80.9	94
ATRIP	0.226	0.5	0.5	0.46	11.2	72.8	263
TOPBP1	0.223	0.33	0.35	0.214	8.4	69.4	18
SLX4	0.212	0.33	0.41	0.053	10.1	65.1	306
RFC2	0.211	0.33	0.39	0.151	13.3	74.2	227
LRR1	0.21	0.33	0.39	0.44	13.1	75.9	85
CDK2	0.208	0.33	0.49	0.121	12.5	68.1	100
WAPL	0.2	0.33	0.33	0.09	7.2	68.2	18
MCM10	0.185	0.33	0.33	0.199	8.6	74.9	112
RAD50	0.185	0.33	0.29	0.39	6.1	78.4	161
TIMELESS	0.182	0.33	0.35	0.183	9	69.4	25
MCM8	0.181	0.33	0.27	0.09	14.2	70.5	26
TERF1	0.172	0.33	0.41	0.15	14	70.5	91
NBN	0.171	0.4	0.29	0.528	14.9	67.1	21
TDP2	0.171	0.57	0.36	0.443	14.2	79.1	55
SMARCAL1	0.165	0.33	0.35	0.134	13.8	71.1	76
DNTT	0.158	0.9	0.51	0.523	7.9	84.2	138
NEIL3	0.158	0.33	0.29	0.297	14.8	65.1	46
HUS1	0.158	0.33	0.35	0.67	15	71.3	3
FANCG	0.157	0.6	0.74	0.36	2.8	87.8	188
BARD1	0.156	0.33	0.24	0.232	14.3	67.9	62
POLD2	0.152	0.33	0.47	0.28	13	65.1	133
TOP3A	0.149	0.33	0.33	0.605	10.1	72.1	131
STN1	0.146	0.6	0.46	0.308	9.2	77.2	152
XPC	0.146	0.33	0.4	0.171	6.7	81.1	226
DYNLL1	0.142	0.37	0.43	0.136	14.2	69.2	22
ZRANB3	0.137	0.33	0.35	0.382	10.3	70.9	113
APLF	0.137	0.4	0.34	0.136	11	69.9	15
FANCL	0.136	0.6	0.53	0.486	6.3	85.5	167
TERF2	0.133	0.33	0.38	0.2	5.5	70.6	104
TINF2	0.133	0.33	0.37	0.226	12.8	65.4	65
RNF8	0.132	0.33	0.39	0.464	5.3	82.4	184
RAD23B	0.13	0.6	0.31	0.222	8.4	72.7	334
MDC1	0.129	0.33	0.4	0.281	10.6	78.7	173
ORC2	0.127	0.33	0.39	0.13	6.8	78	187
ELOA	0.127	0.37	0.41	0.151	8	69	23
CTC1	0.127	0.33	0.67	0.242	4	82.1	133
ERCC6	0.126	0.33	0.24	0.149	14.1	68.7	110
REV3L	0.125	0.33	0.35	0.079	13.6	63.1	26
FANCD2	0.122	0.33	0.39	0.171	11.3	72.5	206
UBXN7	0.119	0.33	0.42	0.134	3.3	83.7	194
FANCA	0.119	0.37	0.44	0.282	11.8	69.8	186
SMC6	0.118	0.43	0.36	0.228	14.4	71.3	88
ERCC5	0.116	0.33	0.4	0.095	4.5	78.8	89
USP7	0.114	0.33	0.3	0.183	14.4	74.8	40
RFC1	0.112	0.6	0.41	0.047	8.7	74.2	135
SLF1	0.112	0.33	0.34	0.372	14	64.5	45
USP1	0.11	0.33	0.3	0.31	14.5	78.9	69
POLI	0.101	0.33	0.36	0.2	14.6	68.5	12
FANCC	0.101	0.43	0.55	0.543	9.2	70	184
ACD	0.096	0.6	0.31	0.286	14.4	68.9	55
TERF2IP	0.096	0.4	0.3	0.197	6.4	68.8	100
HROB	0.094	0.57	0.31	0.293	5.1	70.5	67
POLK	0.093	0.33	0.28	0.363	14.3	66.4	15
ORC4	0.091	0.33	0.48	0.278	10.9	70.8	216
ESCO1	0.089	0.33	0.36	0.171	5.5	75	102
KIF4A	0.088	0.33	0.35	0.113	8.1	68.8	86
MUTYH	0.085	0.6	0.5	0.408	4.4	76.7	129
PDS5B	0.084	0.33	0.42	0.345	8.4	79.6	264
RFWD3	0.08	0.6	0.41	0.237	6.7	70.6	135
MSH3	0.079	0.33	0.31	0.106	8.7	66.8	28
ABRAXAS1	0.075	0.33	0.51	0.239	7.6	78	160
NSMCE3	0.073	0.33	0.32	0.197	14	64.7	73
FANCM	0.073	0.33	0.32	0.133	9.4	63.2	59
SLFN11	0.073	0.33	0.42	0.287	6.8	70.2	178
PRIMPOL	0.071	0.33	0.26	0.375	10.8	64.3	32
SHLD2	0.068	0.33	0.23	0.14	15	67	3
POLH	0.068	0.33	0.35	0.411	13.8	68.4	98
RAD51D	0.067	0.67	0.38	0.164	7.3	81.8	121
CDCA5	0.062	0.33	0.34	0.142	5.6	73.3	88
RMI1	0.061	0.33	0.25	0.37	8	71.4	21
TDG	0.06	0.33	0.32	0.193	6.1	74.1	77
POLE4	0.06	0.43	0.4	0.136	14	67.2	73
RMI2	0.057	0.33	0.31	0.125	14.6	74.9	32
SPRTN	0.057	0.33	0.29	0.296	13.1	65.6	35
MRE11	0.056	0.33	0.37	0.425	7.5	73.2	78
XRCC1	0.056	0.33	0.29	0.095	14.2	68.8	29
ERCC4	0.054	0.6	0.46	0.301	7.8	72	46
POLE3	0.053	0.33	0.39	0.086	12.9	72.6	103
ELOF1	0.052	0.37	0.35	0.235	13.2	58.9	4
FAF1	0.049	0.33	0.31	0.2	8.7	64.7	104
POLD4	0.049	0.33	0.33	0.07	13.6	64.3	79
TIPIN	0.048	0.33	0.27	0.091	7.8	73.3	84
EXO5	0.046	0.33	0.62	0.552	5.7	72.3	96
ETAA1	0.045	0.33	0.32	0.044	9.6	64.5	42
RAD51C	0.044	0.33	0.48	0.199	9.1	68.1	20
FAAP24	0.043	0.33	0.39	0.508	15	59.5	1
RAD9A	0.043	0.33	0.35	0.345	14.8	74.2	8
UVSSA	0.043	0.33	0.23	0.117	13.8	69.2	60
STK19	0.038	0.333	0.36	0.527	0	0	0
NSMCE4A	0.037	0.33	0.31	0.088	10.5	67.6	48
DBF4B	0.035	0.53	0.31	0.121	9.9	70.7	73
MLH1	0.035	0.4	0.34	0.486	14.4	72.2	121
CHTF18	0.028	0.33	0.28	0.199	12.7	68.6	25
RNASEH2C	0.028	0.4	0.49	0.224	11	78.1	98
ERCC8	0.027	0.33	0.36	0.393	14.5	73.8	6
EME2	0.025	0.83	0.5	0.315	11.2	80.9	156
PAXX	0.024	0.67	0.37	0.428	5.5	70.7	82
MSH4	0.021	0.33	0.33	0.175	14.5	63.2	11
CYREN	0.016	0.7	0.34	0.136	5.7	70.4	70
FAAP20	0.015	0.33	0.26	0.115	14.4	61	19
SHLD3	0.014	0.33	0.28	0.106	15	66	3
NEIL1	0	0	0.18	0	0	0	0
TTF2	0	0	0.21	0	0	0	0
SLF2	0	0	0.26	0	0	0	0
XRCC5	0	0	0.26	0	0	0	0
DNA2	0	0	0.41	0	0	0	0
TEP1	0	0	0.32	0	0	0	0
FEN1	0	0	0.26	0	0	0	0
ASTE1	0	0	0.28	0	0	0	0
PMS1	0	0	0.22	0	0	0	0
SUPT16H	0	0	0.22	0	0	0	0
CHAF1A	0	0	0.21	0	0	0	0
CLSPN	0	0	0.27	0	0	0	0
GINS3	0	0	0.29	0	0	0	0
AFG2B	0	0	0.26	0	0	0	0
RAD54B	0	0	0.21	0	0	0	0
CUL2	0	0	0.19	0	0	0	0
BRCA1	0	0.33	0.26	0.053	14.7	79.5	3
USP37	0	0	0.21	0	0	0	0
DONSON	0	0	0.21	0	0	0	0
POLE	0	0	0.3	0	0	0	0
TOP2A	0	0	0.22	0	0	0	0
TOP1	0	0	0.24	0	0	0	0
PALB2	0	0	0.26	0	0	0	0
REV1	0	0	0.28	0	0	0	0
FSCN1	0	0	0.27	0	0	0	0
MTBP	0	0	0.27	0	0	0	0
POLQ	0	0	0.3	0	0	0	0
ATR	0	0	0.3	0	0	0	0
SLX1A	0	0	0.37	0	0	0	0
NEIL2	0	0	0.2	0	0	0	0
PRIM1	0	0	0.26	0	0	0	0
RHNO1	0	0.33	0.24	0.107	14	63.5	3
CUL4A	0	0	0.21	0	0	0	0
LIG3	0	0	0.21	0	0	0	0
NSMCE1	0	0	0.23	0	0	0	0
NHEJ1	0	0	0.18	0	0	0	0
MCM3	0	0	0.21	0	0	0	0
ESCO2	0	0	0.21	0	0	0	0
UBE2T	0	0	0.23	0	0	0	0
HELQ	0	0.33	0.3	0.079	14.5	66.5	2
RNASEH2B	0	0	0.21	0	0	0	0
FIRRM	0	0	0.27	0	0	0	0
DCLRE1B	0	0	0.24	0	0	0	0
OGG1	0	0	0.18	0	0	0	0
DCLRE1A	0	0	0.27	0	0	0	0
RADX	0	0	0.32	0	0	0	0
MSH2	0	0	0.21	0	0	0	0
RECQL4	0	0	0.29	0	0	0	0
RBBP8	0	0	0.24	0	0	0	0
RAD51B	0	0	0.2	0	0	0	0
TRAIP	0	0	0.23	0	0	0	0
FIGNL1	0	0	0.21	0	0	0	0
WRN	0	0	0.29	0	0	0	0
GINS2	0	0	0.24	0	0	0	0
ORC3	0	0	0.26	0	0	0	0
NSMCE2	0	0	0.21	0	0	0	0
EXO1	0	0	0.22	0	0	0	0
SMC5	0	0	0.19	0	0	0	0
FANCI	0	0	0.27	0	0	0	0
XRCC2	0	0	0.27	0	0	0	0
MCM2	0	0	0.31	0	0	0	0
RFC3	0	0	0.2	0	0	0	0
RFC5	0	0	0.25	0	0	0	0
DMC1	0	0	0.28	0	0	0	0
POLA1	0	0	0.24	0	0	0	0
RECQL5	0	0	0.28	0	0	0	0
GINS1	0	0	0.24	0	0	0	0
SHLD1	0	0	0.21	0	0	0	0
APTX	0	0	0.21	0	0	0	0
ERCC3	0	0	0.21	0	0	0	0
WRAP53	0	0	0.22	0	0	0	0
UBE2B	0	0	0.27	0	0	0	0
POLM	0	0	0.32	0	0	0	0
RAD1	0	0	0.47	0	0	0	0
RNASEH2A	0	0	0.3	0	0	0	0
MBD4	0	0	0.24	0	0	0	0
CHTF8	0	0	0.29	0	0	0	0
EME1	0	0	0.24	0	0	0	0
MCM9	0	0	0.26	0	0	0	0
GEN1	0	0	0.22	0	0	0	0
MCM6	0	0	0.18	0	0	0	0
POLD3	0	0	0.2	0	0	0	0
RAD54L	0	0	0.23	0	0	0	0
RTEL1	0	0	0.24	0	0	0	0
CCNE1	0	0	0.3	0	0	0	0
RAD17	0	0	0.19	0	0	0	0
DCLRE1C	0	0	0.29	0	0	0	0
HLTF	0	0	0.22	0	0	0	0
TEN1	0	0	0.25	0	0	0	0
TERT	0	0	0.38	0	0	0	0
RFC4	0	0	0.27	0	0	0	0
MUS81	0	0	0.24	0	0	0	0
CIP2A	0	0	0.22	0	0	0	0
AFG2A	0	0	0.22	0	0	0	0
MCM7	0	0	0.22	0	0	0	0
SSRP1	0	0	0.21	0	0	0	0
MLH3	0	0	0.24	0	0	0	0
DDB2	0	0	0.31	0	0	0	0
NTHL1	0	0	0.21	0	0	0	0
CHEK1	0	0	0.27	0	0	0	0
GINS4	0	0	0.25	0	0	0	0
FANCE	0	0	0.2	0	0	0	0
RAD51	0	0	0.32	0	0	0	0
FAAP100	0	0	0.31	0	0	0	0
FAM111A	0	0	0.19	0	0	0	0
UNG	0	0	0.26	0	0	0	0
CCNA2	0	0	0.23	0	0	0	0
ORC5	0	0	0.21	0	0	0	0
PINX1	0	0	0.21	0	0	0	0
PCNA	0	0	0.29	0	0	0	0
TDP1	0	0	0.27	0	0	0	0
MSH5	0	0	0.2	0	0	0	0
ELOB	0	0	0.28	0	0	0	0
POLD1	0	0	0.26	0	0	0	0
XPA	0	0	0.2	0	0	0	0
FANCB	0	0	0.22	0	0	0	0
APEX1	0	0	0.49	0	0	0	0
RECQL	0	0.33	0.28	0.065	14.9	68.6	7
XRCC4	0	0	0.18	0	0	0	0
PNKP	0	0	0.18	0	0	0	0
TOP2B	0	0	0.23	0	0	0	0
POLE2	0	0	0.3	0	0	0	0
DBF4	0	0	0.23	0	0	0	0
SHPRH	0	0	0.27	0	0	0	0
POLB	0	0	0.29	0	0	0	0
HMCES	0	0	0.22	0	0	0	0
DDI1	0	0	0.23	0	0	0	0
GMNN	0	0	0.22	0	0	0	0
FAN1	0	0	0.31	0	0	0	0
POT1	0	0	0.26	0	0	0	0
PIF1	0	0	0.21	0	0	0	0
APEX2	0	0	0.27	0	0	0	0
FANCF	0	0	0.2	0	0	0	0
XRCC3	0	0	0.22	0	0	0	0
ERCC1	0	0	0.22	0	0	0	0
ORC6	0	0	0.22	0	0	0	0
MSH6	0	0	0.26	0	0	0	0
RPA1	0	0	0.29	0	0	0	0
MPG	0	0	0.2	0	0	0	0
DTL	0	0	0.24	0	0	0	0
ERCC2	0	0	0.34	0	0	0	0
LIG1	0	0	0.36	0	0	0	0
PMS2	0	0	0.22	0	0	0	0
POLL	0	0	0.28	0	0	0	0
SETMAR	0	0	0.27	0	0	0	0
PARP1	0	0	0.22	0	0	0	0

### Sheet: Human CDC45
285 Human CDC45 pair predictions from predictomes.org ranked by the SPOC score
name	SPOC_score	avg_models	ipTM	pDOCKQ	PAE	pLDDT	contacts	PDBs
MCM2	0.866	0.87	0.73	0.195	4.2	88.8	137
USP37	0.816	0.87	0.78	0.528	3.6	86.8	219
GINS1	0.789	0.87	0.64	0.355	8.2	87	249	7PFO;7PLO;8B9D
TICRR	0.776	0.7	0.84	0.476	3.6	84.7	246
MCM5	0.746	0.8	0.68	0.253	7	79.7	198
WDHD1	0.685	0.33	0.52	0.517	10.8	70.3	31	6XTY;7PFO;7PLO;8B9D
CLSPN	0.623	0.33	0.64	0.14	4.9	77.8	113
CHAF1A	0.611	0.33	0.46	0.338	11.1	72.7	52
RECQL4	0.567	0.37	0.76	0.495	6.8	83.4	380
SSRP1	0.567	0.33	0.5	0.201	12.3	78.1	197
SMC6	0.554	0.33	0.72	0.499	14.2	77.4	120
SPRTN	0.487	0.33	0.46	0.259	7.2	72.7	36
CDCA5	0.477	0.47	0.38	0.239	13.1	72.1	30
MMS22L	0.467	0.33	0.75	0.229	5.7	75.8	258
TIPIN	0.466	0.33	0.43	0.382	13.5	75.4	66
USP7	0.453	0.33	0.41	0.224	14.9	78.2	16
XRCC2	0.436	0.6	0.65	0.271	8.8	82.8	240
RAD51C	0.42	0.33	0.36	0.402	15	81.6	4
RMI2	0.366	0.33	0.71	0.238	6.4	84.6	262
SUPT16H	0.361	0.6	0.54	0.502	9.4	75.8	185
BRCA1	0.351	0.5	0.58	0.385	11.3	74.3	129
NEIL2	0.335	0.8	0.72	0.39	4.5	82.2	320
EXO1	0.302	0.53	0.54	0.509	6.8	74.4	46
STN1	0.288	0.33	0.41	0.203	14.4	82.3	77
XRCC6	0.286	0.33	0.36	0.217	12.8	71.9	75
TONSL	0.256	0.33	0.52	0.446	14.6	73.6	29
BLM	0.255	0.33	0.6	0.191	12.4	85.7	179
MSH2	0.245	0.4	0.67	0.415	8.6	79.7	282
ABRAXAS1	0.203	0.63	0.59	0.383	9.4	77.2	179
POLM	0.193	0.33	0.6	0.333	10.4	82.4	196
LIG3	0.189	0.33	0.7	0.348	5.4	84.2	222
FANCD2	0.187	0.33	0.48	0.308	13.2	74.8	112
ERCC1	0.154	0.33	0.38	0.179	13.9	80.8	118
WAPL	0.142	0.33	0.49	0.269	10.7	71.4	18
POLE4	0.137	0.33	0.23	0.066	14	65.3	36
MUTYH	0.122	0.33	0.35	0.339	11.5	70.1	35
CUL4A	0.113	0.33	0.59	0.229	10.3	84.9	198
OGG1	0.112	0.33	0.41	0.128	13.8	76.4	159
REV1	0.11	0.33	0.29	0.212	14.4	62.9	10
RAD54B	0.106	0.33	0.47	0.294	14.4	78.4	105
XRCC1	0.098	0.47	0.33	0.362	14.5	67.4	77
NBN	0.084	0.33	0.47	0.398	15	71	1
ERCC5	0.069	0.33	0.49	0.101	13.4	61.9	32
XPA	0.066	0.33	0.38	0.457	10.4	75	79
PMS1	0.065	0.33	0.53	0.357	14.4	79.3	79
APTX	0.063	0.33	0.37	0.376	14.8	81.8	48
ASTE1	0.06	0.33	0.36	0.193	14.3	72.6	72
SETMAR	0.055	0.43	0.62	0.546	14.4	80.6	47
MSH3	0.055	0.33	0.45	0.116	10.9	71.4	49
ETAA1	0.053	0.33	0.54	0.248	9	71.1	123
SHPRH	0.05	0.33	0.52	0.21	13.8	80.1	197
XPC	0.043	0.33	0.51	0.05	8.8	82.7	60
NEIL1	0.035	0.33	0.31	0.258	14.1	70.6	94
RTEL1	0	0	0.28	0	0	0	0
BARD1	0	0	0.59	0	0	0	0
SHLD3	0	0	0.16	0	0	0	0
RAD9A	0	0	0.14	0	0	0	0
MCM4	0	0	0.18	0	0	0	0
RPA3	0	0	0.16	0	0	0	0
UBE2B	0	0	0.14	0	0	0	0
ERCC3	0	0	0.18	0	0	0	0
POLQ	0	0	0.29	0	0	0	0
RNF8	0	0	0.25	0	0	0	0
DDB2	0	0	0.17	0	0	0	0
STAG2	0	0	0.22	0	0	0	0
UBE2T	0	0	0.15	0	0	0	0
ATRIP	0	0	0.2	0	0	0	0
SHLD2	0	0	0.29	0	0	0	0
NEIL3	0	0	0.18	0	0	0	0
PMS2	0	0	0.48	0	0	0	0
MAD2L2	0	0	0.13	0	0	0	0
CTC1	0	0	0.23	0	0	0	0
RAD51	0	0	0.21	0	0	0	0
CUL2	0	0	0.2	0	0	0	0
PDS5B	0	0	0.26	0	0	0	0
RPA1	0	0	0.32	0	0	0	0
FANCE	0	0	0.19	0	0	0	0
XRCC3	0	0	0.15	0	0	0	0
TERF1	0	0	0.18	0	0	0	0
POLA2	0	0	0.17	0	0	0	0
HUS1	0	0	0.14	0	0	0	0
NHEJ1	0	0	0.18	0	0	0	0
STAG1	0	0	0.24	0	0	0	0
RADX	0	0	0.3	0	0	0	0
DNTT	0	0	0.22	0	0	0	0
SLX4	0	0	0.29	0	0	0	0
HROB	0	0	0.19	0	0	0	0
CDC6	0	0	0.22	0	0	0	0
KIF4A	0	0	0.27	0	0	0	0
ESCO1	0	0	0.25	0	0	0	0
LIG1	0	0	0.28	0	0	0	0
CHEK1	0	0	0.15	0	0	0	0
NIPBL	0	0	0.32	0	0	0	0
BRCA2	0	0.33	0.44	0.576	15	68	1
TDP1	0	0	0.22	0	0	0	0
CCNA2	0	0	0.17	0	0	0	0
POLK	0	0	0.26	0	0	0	0
ERCC8	0	0	0.18	0	0	0	0
POLD3	0	0	0.21	0	0	0	0
PAXX	0	0	0.17	0	0	0	0
FANCI	0	0	0.25	0	0	0	0
TOP2B	0	0	0.23	0	0	0	0
FAF1	0	0	0.2	0	0	0	0
GINS2	0	0	0.14	0	0	0	0	7PFO	7PLO	8B9D
ACD	0	0	0.19	0	0	0	0
PRIM1	0	0	0.2	0	0	0	0
TERF2IP	0	0	0.2	0	0	0	0
MCM3	0	0	0.32	0	0	0	0
DONSON	0	0	0.24	0	0	0	0
UNG	0	0	0.25	0	0	0	0
FAM111A	0	0	0.18	0	0	0	0
DMC1	0	0	0.15	0	0	0	0
RAD52	0	0	0.21	0	0	0	0
RAD21	0	0	0.15	0	0	0	0
TP53BP1	0	0	0.43	0	0	0	0
TOP1	0	0	0.23	0	0	0	0
ORC4	0	0	0.15	0	0	0	0
RFC4	0	0	0.14	0	0	0	0
MPG	0	0	0.19	0	0	0	0
WRN	0	0	0.43	0	0	0	0
RAD51B	0	0	0.14	0	0	0	0
POT1	0	0	0.2	0	0	0	0
FAN1	0	0	0.23	0	0	0	0
SMC1A	0	0	0.24	0	0	0	0
CHTF8	0	0	0.15	0	0	0	0
UVSSA	0	0	0.27	0	0	0	0
CIP2A	0	0	0.25	0	0	0	0
GINS3	0	0	0.18	0	0	0	0
MLH3	0	0	0.55	0	0	0	0
DYNLL1	0	0	0.25	0	0	0	0
RMI1	0	0	0.23	0	0	0	0
MRE11	0	0	0.25	0	0	0	0
POLL	0	0	0.2	0	0	0	0
RNASEH2A	0	0	0.18	0	0	0	0
XRCC4	0	0	0.16	0	0	0	0
ELOA	0	0	0.24	0	0	0	0
REV3L	0	0	0.3	0	0	0	0
RHNO1	0	0	0.18	0	0	0	0
MSH4	0	0	0.18	0	0	0	0
MCM7	0	0	0.18	0	0	0	0
POLE2	0	0	0.17	0	0	0	0
RFWD3	0	0	0.32	0	0	0	0
RECQL	0	0	0.19	0	0	0	0
FIRRM	0	0.33	0.31	0.045	15	73	2
DCLRE1C	0	0	0.32	0	0	0	0
NSMCE2	0	0	0.15	0	0	0	0
POLD1	0	0	0.21	0	0	0	0
RAD1	0	0	0.16	0	0	0	0
SLX1A	0	0	0.14	0	0	0	0
RAD50	0	0	0.3	0	0	0	0
RFC1	0	0	0.36	0	0	0	0
DCLRE1B	0	0	0.34	0	0	0	0
XRCC5	0	0	0.19	0	0	0	0
TOPBP1	0	0	0.28	0	0	0	0
NSMCE3	0	0	0.13	0	0	0	0
FEN1	0	0	0.14	0	0	0	0
FAAP24	0	0	0.15	0	0	0	0
FANCG	0	0	0.18	0	0	0	0
ORC5	0	0	0.14	0	0	0	0
PNKP	0	0	0.18	0	0	0	0
MLH1	0	0	0.16	0	0	0	0
CDC45	0	0	0.18	0	0	0	0
TEP1	0	0	0.35	0	0	0	0
FANCF	0	0	0.15	0	0	0	0
DDI1	0	0	0.19	0	0	0	0
TIMELESS	0	0	0.23	0	0	0	0
HMCES	0	0	0.28	0	0	0	0
MCM10	0	0	0.28	0	0	0	0
ORC3	0	0	0.2	0	0	0	0
NTHL1	0	0	0.17	0	0	0	0
RNF168	0	0	0.2	0	0	0	0
MSH6	0	0	0.33	0	0	0	0
TERF2	0	0	0.18	0	0	0	0
ATAD5	0	0	0.38	0	0	0	0
FANCM	0	0	0.27	0	0	0	0
WRAP53	0	0	0.18	0	0	0	0
DCLRE1A	0	0	0.34	0	0	0	0
DBF4B	0	0	0.21	0	0	0	0
ESCO2	0	0	0.19	0	0	0	0
RAD51D	0	0	0.15	0	0	0	0
ELOB	0	0	0.17	0	0	0	0
GINS4	0	0	0.17	0	0	0	0
DSCC1	0	0.33	0.29	0.393	14.6	71.2	6
PINX1	0	0	0.17	0	0	0	0
ORC2	0	0	0.17	0	0	0	0
DBF4	0	0	0.19	0	0	0	0
PCNA	0	0	0.23	0	0	0	0
RAD54L	0	0	0.18	0	0	0	0
NSMCE1	0	0	0.14	0	0	0	0
POLB	0	0	0.16	0	0	0	0
ORC1	0	0	0.26	0	0	0	0
TTF2	0	0	0.26	0	0	0	0
GMNN	0	0	0.15	0	0	0	0
POLA1	0	0	0.24	0	0	0	0
CDK2	0	0	0.18	0	0	0	0
ERCC4	0	0	0.2	0	0	0	0
PALB2	0	0	0.28	0	0	0	0
BRIP1	0	0	0.24	0	0	0	0
FAAP20	0	0	0.17	0	0	0	0
EME2	0	0	0.17	0	0	0	0
MCM9	0	0	0.28	0	0	0	0
DNA2	0	0.33	0.3	0.188	14.9	68	1
TDP2	0	0	0.14	0	0	0	0
POLH	0	0	0.25	0	0	0	0
LRR1	0	0	0.17	0	0	0	0
ERCC2	0	0	0.18	0	0	0	0
POLD4	0	0	0.17	0	0	0	0
CYREN	0	0	0.18	0	0	0	0
MDC1	0	0	0.33	0	0	0	0
ORC6	0	0	0.25	0	0	0	0
POLE3	0	0	0.13	0	0	0	0
MSH5	0	0	0.25	0	0	0	0
POLI	0	0	0.33	0	0	0	0
ERCC6	0	0	0.29	0	0	0	0
CCNE1	0	0	0.16	0	0	0	0
MAU2	0	0	0.19	0	0	0	0
MCM8	0	0	0.16	0	0	0	0
RBBP8	0	0	0.22	0	0	0	0
CHAF1B	0	0	0.16	0	0	0	0
FAAP100	0	0	0.19	0	0	0	0
DTL	0	0	0.33	0	0	0	0
TERT	0	0	0.21	0	0	0	0
RAD23B	0	0	0.2	0	0	0	0
SLF2	0	0	0.42	0	0	0	0
APEX1	0	0	0.17	0	0	0	0
EME1	0	0	0.28	0	0	0	0
SMC5	0	0	0.34	0	0	0	0
AFG2B	0	0	0.17	0	0	0	0
SLFN11	0	0	0.22	0	0	0	0
ZRANB3	0	0	0.21	0	0	0	0
FANCA	0	0	0.33	0	0	0	0
MUS81	0	0	0.18	0	0	0	0
TINF2	0	0	0.23	0	0	0	0
POLD2	0	0	0.17	0	0	0	0
CDT1	0	0	0.19	0	0	0	0
SLF1	0	0	0.25	0	0	0	0
RPA2	0	0	0.22	0	0	0	0
FIGNL1	0	0	0.28	0	0	0	0
APEX2	0	0	0.2	0	0	0	0
RFC2	0	0	0.15	0	0	0	0
PIF1	0	0	0.21	0	0	0	0
MCM6	0	0	0.17	0	0	0	0
TDG	0	0	0.24	0	0	0	0
NSMCE4A	0	0.33	0.29	0.131	15	59.7	3
TEN1	0	0	0.15	0	0	0	0
RIF1	0	0	0.41	0	0	0	0
USP1	0	0	0.22	0	0	0	0
MCMBP	0	0	0.21	0	0	0	0
ELOF1	0	0	0.16	0	0	0	0
RNASEH2C	0	0.33	0.26	0.052	15	70.2	4
CDC7	0	0	0.2	0	0	0	0
RAD17	0	0	0.19	0	0	0	0
AFG2A	0	0.33	0.3	0.148	15	70.5	1
CHTF18	0	0	0.2	0	0	0	0
FANCL	0	0	0.28	0	0	0	0
TOP3A	0	0	0.19	0	0	0	0
RECQL5	0	0	0.3	0	0	0	0
TOP2A	0	0	0.24	0	0	0	0
MBD4	0	0	0.23	0	0	0	0
GEN1	0	0	0.24	0	0	0	0
SMARCAL1	0	0	0.31	0	0	0	0
PRIMPOL	0	0	0.23	0	0	0	0
APLF	0	0	0.21	0	0	0	0
TRAIP	0	0.33	0.26	0.037	12.9	69.1	28
RFC3	0	0	0.23	0	0	0	0
PDS5A	0	0	0.23	0	0	0	0
FSCN1	0	0	0.14	0	0	0	0
HLTF	0	0	0.17	0	0	0	0
FANCC	0	0	0.17	0	0	0	0
MTBP	0	0	0.2	0	0	0	0
EXO5	0	0	0.17	0	0	0	0
SMC3	0	0	0.32	0	0	0	0
SHLD1	0	0	0.19	0	0	0	0
RAD18	0	0	0.19	0	0	0	0
RNASEH2B	0	0	0.17	0	0	0	0
FANCB	0	0	0.19	0	0	0	0
ATR	0	0	0.28	0	0	0	0
POLE	0	0	0.3	0	0	0	0
RFC5	0	0	0.17	0	0	0	0
PRIM2	0	0	0.17	0	0	0	0
HELQ	0	0	0.2	0	0	0	0
UBXN7	0	0	0.16	0	0	0	0
DDB1	0	0	0.21	0	0	0	0
ATM	0	0	0.34	0	0	0	0
PARP1	0	0	0.19	0	0	0	0
STK19	0	0	0.14	0.394	0	0	0

### Sheet: Xenopus USP37
61 Xenopus USP37 pair predictions ranked by the number of average models
name	avg_models	ipTM	pDOCKQ	PAE	pLDDT	contacts
CDC45	2.8	3	0.676	10	83	267
CTF18	2.4	3	0.445	9	79	118
TIM	2.3	3	0.697	3	89	308
TIPIN	1.9	3	0.541	5	78	204
CCNA2	1.4	3	0.415	8	75	179
DPOE3	1.2	2	0.303	13	71	141
DPOE4	1.1	2	0.096	15	69	57
ORC4	1	1	0.03	15	73	10
DPOA2	1	1	0.657	8	77	299
RFA3	1	1	0.348	14	67	170
RFA1	1	1	0.035	14	57	26
MCM10	1	1	0.043	14	61	29
ELOA	1	1	0.195	7	68	84
RFA2	1	1	0.638	3	81	201
MCM5	1	1	0.487	11	70	223
PSF2	1	1	0.238	15	74	70
RFC4	1	1	0.121	15	69	51
RFC2	1	1	0.019	15	75	2
SLD5	1	1	0.152	13	68	69
ORC5	0	0	0	0	0	0
POLD3	0	0	0	0	0	0
CDC6	0	0	0	0	0	0
WDHD1	0	0	0	0	0	0
CDK2	0	0	0	0	0	0
MCM2	0	0	0	0	0	0
MTBP	0	0	0	0	0	0
ORC3	0	0	0	0	0	0
POLD1	0	0	0	0	0	0
MCM3	0	0	0	0	0	0
MCM4	0	0	0	0	0	0
PSF3	0	0	0	0	0	0
USP37	0	0	0	0	0	0
PRI1	0	0	0	0	0	0
CLSPN	0	0	0	0	0	0
DBF4A	0	0	0	0	0	0
RFC5	0	0	0	0	0	0
DPOD2	0	0	0	0	0	0
CDT1	0	0	0	0	0	0
CDC7	0	0	0	0	0	0
CCNE1	0	0	0	0	0	0
PRI2	0	0	0	0	0	0
UBXN7	0	0	0	0	0	0
MCM7	0	0	0	0	0	0
RECQ4	0	0	0	0	0	0
RFC3	0	0	0	0	0	0
ORC2	0	0	0	0	0	0
DNLI1	0	0	0	0	0	0
TOP1	0	0	0	0	0	0
TRAIP	0	0	0	0	0	0
PCNA	0	0	0	0	0	0
ORC6	0	0	0	0	0	0
FEN1B	0	0	0	0	0	0
DPOE2	0	0	0	0	0	0
DNA2	0	0	0	0	0	0
LRR1	0	0	0	0	0	0
ELOB	0	0	0	0	0	0
ORC1	0	0	0	0	0	0
DCC1	0	0	0	0	0	0
CTF8	0	0	0	0	0	0
DPOLA	0	0	0	0	0	0
PSF1	0	0	0	0	0	0

### Sheet: Xenopus CDC45
67 Xenopus CDC45 pair predisctions ranked by the number of average models
name	avg_models	ipTM	pDOCKQ	PAE	pLDDT	contacts
USP37	2.8	3	0.676	10	83	267
RECQ4	2.7	3	0.621	6	81	219
MCM2	2.7	3	0.678	6	85	246
PSF1	2.7	3	0.704	4	88	282
MCM5	2.6	3	0.659	5	81	278
TRAIP	2.2	3	0.643	10	76	379
PCNA	1.7	2	0.328	10	69	162
DNA2	1	1	0.388	12	74	120
LRR1	1	1	0.662	6	78	294
PSF2	1	1	0.21	10	67	98
ORC2	1	1	0.324	10	75	90
DPOE4	1	1	0.018	15	58	1
WDHD1	1	1	0.107	14	83	24
UBXN7	1	1	0.606	13	74	273
MCM10	1	1	0.364	11	74	113
DCC1	1	1	0.709	11	84	328
CCNE1	0	0	0	0	0	0
DPOE3	0	0	0	0	0	0
MTBP	0	0	0	0	0	0
MCM7	0	0	0	0	0	0
ORC3	0	0	0	0	0	0
PRI1	0	0	0	0	0	0
DPOLA	0	0	0	0	0	0
DPOE2	0	0	0	0	0	0
TOP2A	0	0	0	0	0	0
MCM4	0	0	0	0	0	0
ELOA	0	0	0	0	0	0
MCM6	0	0	0	0	0	0
RFC3	0	0	0	0	0	0
TOP2B	0	0	0	0	0	0
FEN1B	0	0	0	0	0	0
CDT1	0	0	0	0	0	0
DONS	0	0	0	0	0	0
CTF18	0	0	0	0	0	0
RFC2	0	0	0	0	0	0
CDC45	0	0	0	0	0	0
DPOA2	0	0	0	0	0	0
PSF3	0	0	0	0	0	0
TIM	0	0	0	0	0	0
ELOB	0	0	0	0	0	0
ORC1	0	0	0	0	0	0
CUL2	0	0	0	0	0	0
RFC4	0	0	0	0	0	0
ORC5	0	0	0	0	0	0
ORC4	0	0	0	0	0	0
RFA2	0	0	0	0	0	0
POLD3	0	0	0	0	0	0
RFC5	0	0	0	0	0	0
PRI2	0	0	0	0	0	0
RFC1	0	0	0	0	0	0
DPOD2	0	0	0	0	0	0
TIPIN	0	0	0	0	0	0
DBF4A	0	0	0	0	0	0
POLD1	0	0	0	0	0	0
CDK2	0	0	0	0	0	0
RFA3	0	0	0	0	0	0
RFA1	0	0	0	0	0	0
TOP1	0	0	0	0	0	0
CCNA2	0	0	0	0	0	0
CTF8	0	0	0	0	0	0
TOPB1	0	0	0	0	0	0
DBF4B	0	0	0	0	0	0
CDC7	0	0	0	0	0	0
MCM3	0	0	0	0	0	0
CDC6	0	0	0	0	0	0
SLD5	0	0	0	0	0	0
ORC6	0	0	0	0	0	0
